# Stage-specific gene and transcript dynamics in human male germ cells

**DOI:** 10.1101/2022.03.22.485121

**Authors:** Lara M. Siebert-Kuss, Henrike Krenz, Tobias Tekath, Marius Wöste, Sara Di Persio, Nicole Terwort, Margot J. Wyrwoll, Jann-Frederik Cremers, Joachim Wistuba, Martin Dugas, Sabine Kliesch, Stefan Schlatt, Frank Tüttelmann, Jörg Gromoll, Nina Neuhaus, Sandra Laurentino

## Abstract

Cell differentiation processes are highly dependent on cell stage-specific gene expression, including timely production of alternatively spliced transcripts. One of the most transcriptionally rich tissues is the testis, where the process of spermatogenesis, or generation of male gametes, takes place. To date, germ cell-specific transcriptome dynamics remain understudied due to limited transcript information emerging from short-read sequencing technologies. To fully characterize the transcriptional profiles of human male germ cells and to understand how the human spermatogenic transcriptome is regulated, we compared whole transcriptomes of men with different types of germ cells missing from their testis. Specifically, we compared the transcriptomes of testis lacking germ cells (Sertoli cell-only phenotype; SCO; n=3), with an arrest at the stage of spermatogonia (SPG; n=4), spermatocytes (SPC; n=3), and round spermatids (SPD; n=3), with the transcriptomes of testis with normal and complete spermatogenesis (Normal; n=3). We found between 839 and 4,138 differentially expressed genes (DEGs, log_2_ fold change ≥ 1) per group comparison, with the most prevalent changes observed between SPG and SPC arrest samples, corresponding to the entry into meiosis. We detected highly germ cell-type specific marker genes among the topmost DEGs of each group comparison. Moreover, applying state-of-the-art bioinformatic analysis we were able to evaluate differential transcript usage (DTU) during human spermatogenesis and observed between 1,062 and 2,153 genes with alternatively spliced transcripts per group comparison. Intriguingly, DEGs and DTU genes showed minimal overlap (< 8%), suggesting that stage-specific splicing is an additional layer of gene regulation in the germline. By generating the most complete human testicular germ cell transcriptome to date, we unravel extensive dynamics in gene expression and alternative splicing during human spermatogenesis.
