## Supplementary Table SII for "Stage-specific gene and transcript dynamics in human male germ cells"

### Sheet: Tabelle1
	Table SII: Well-known germ cell markers and related publications.
	Germ cell-type	Marker gene	Literature
	Spermatogonia	MAGEA4	Kossack et al., 2013. A combined approach facilitates the reliable detection of human spermatogonia in vitro. Hum Reprod. 2013 Nov;28(11):3012-25
		FGFR3	von Kopylow et al., 2010. Screening for biomarkers of spermatogonia within the human testis: a whole genome approach. Hum Reprod 2010; 25:1104–1112
	Spermatocytes	AURKA	Wang et al., 2018. Single-Cell RNA Sequencing Analysis Reveals Sequential Cell Fate Transition during Human Spermatogenesis. Cell Stem Cell. 23(4):599-614.e4
		OVOL1	Taniguchi et al., 2017. Expression of hOvol2 in the XY body of human spermatocytes. Andrologia. 49(1)
	Round spermatids	TNP1	Steger et al., 1999. Round spermatids show normal testis-specific H1t but reduced cAMP-responsive element modulator and transition protein 1 expression in men with round-spermatid maturation arrest. J Androl. 20(6):747-54
		PRM1	Wang et al., 2018. Single-Cell RNA Sequencing Analysis Reveals Sequential Cell Fate Transition during Human Spermatogenesis. Cell Stem Cell. 23(4):599-614.e4
	Elongated spermatids	CATSPER3	Lobley et al., 2003. Identification of human and mouse CatSper3 and CatSper4 genes: characterisation of a common interaction domain and evidence for expression in testis. Reprod Biol Endocrinol. 2003 Aug 1;1:53
		TEKT2	Pirner and Linck 1994. Tektins are heterodimeric polymers in flagellar microtubules with axial periodicities matching the tubulin lattice. J Biol Chem. 269(50):31800-6
