## Supplementary Table SX for "Stage-specific gene and transcript dynamics in human male germ cells"

### Sheet: Tabelle1
Table SX: Novel germ cell markers in this publication and related publications.
Germ cell-type	Marker gene	Association	Literature
Spermatogonia	TSPY4	Prepubertal germ cell development	Gegenschatz-Schmid et al.,2019. Genes located in Y-chromosomal regions important for male fertility show altered transcript levels in cryptorchidism and respond to curative hormone treatment. Basic Clin Androl. 29:8
	LUZP4	Pre-meiosis expressed	Koslowski et al.,2006. The human X chromosome is enriched for germline genes expressed in premeiotic germ cells of both sexes. Hum Mol Genet. 15(15):2392-9
	ANHX	-	-
Spermatocytes	PRAP1	Mouse spermatocytes	Rossi et al., 2004. Analysis of the gene expression profile of mouse male meiotic germ cells. Gene Expr Patterns. 4(3):267-81
	FTHL17	-	-
	SYNGR4	-	-
Round spermatids	PRR30	-	-
	ACTL7A	Mouse haploid germ cells	Tanaka et al.,2003. Novel actin-like proteins T-ACTIN 1 and T-ACTIN 2 are differentially expressed in the cytoplasm and nucleus of mouse haploid germ cells. Biol Reprod. 69(2):475-82
	HMGB4	Mice spermatids	Petit et al., 2015. Combining RNA and protein profiling data with network interactions identifies genes associated with spermatogenesis in mouse and human. Biol Reprod. 92(3):71
Elongated spermatids	TP53TG5	Protein in isolated sperm nuclei	de Mateo et al., 2011. Proteomic characterization of the human sperm nucleus. Proteomics. (13):2714-26
	OXCT2	Mice spermatids	Koga et al.,2000. Isolation and characterization of a haploid germ cell-specific novel complementary deoxyribonucleic acid; testis-specific homologue of succinyl CoA:3-Oxo acid CoA transferase. Biol Reprod. 63(6):1601-9
	HEMGN	Protein in human spermatids	Liu et al., 2013. Scanning of novel cancer/testis proteins by human testis proteomic analysis. Proteomics. 13(7):1200-10
